# Early *NOTCH1* mutation is positively selected but epistatically suppresses evolution of later esophageal squamous-cell carcinoma drivers

**DOI:** 10.1101/2023.11.03.565535

**Authors:** Kira A. Glasmacher, Jeffrey D. Mandell, Mia Jackson, Nic Fisk, Vincent L. Cannataro, Jeffrey P. Townsend

**Affiliations:** Department of Biology, Emmanuel College, Boston, MA; Program in Computational Biology and Bioinformatics, Yale University, New Haven, CT; Department of Cell and Molecular Biology, University of Rhode Island, Kingston, RI; Department of Biostatistics, Yale School of Public Health, New Haven, CT; Department of Ecology and Evolutionary Biology, Yale University, New Haven, CT; Yale Cancer Center, Yale University, New Haven, CT

**Keywords:** Somatic evolution, Esophageal squamous-cell carcinoma, Selection, Epistasis, *NOTCH1* mutation

## Abstract

**Background:** Somatic mutations commonly accumulate in histologically normal tissues and contribute to cancer development. However, many mutations that are common in normal tissue are also found in cancers from the same organ, making their role in malignant progression unclear. To address this, we asked whether such mutations increase cell proliferation and survival to different degrees at different steps of esophageal tumor development, and whether they alter selection for other driver mutations.

**Methods:** We used a quantitative evolutionary framework to distinguish underlying mutation rate from selection across two steps of esophageal development: from organogenesis to clonal histologically normal esophageal epithelium, and from that tissue to esophageal squamous-cell carcinoma. Analyzing sequence data from 2171 samples, we estimated step-specific selection on recurrent somatic mutations, corresponding to increased cellular division and survival, and tested whether mutations in one gene earlier in the trajectory changed selection for mutations on another. We additionally examined somatic copy-number alterations and single-cell transcriptomic profiles to contextualize these evolutionary patterns within broader genomic and cellular changes during progression.

**Results:** *NOTCH1* mutations were strongly selected during the clonal expansion of histologically normal esophageal epithelium, explaining their high prevalence in that tissue. However, for the first time, we show that there is little to no positive selection for *NOTCH1, NOTCH2*, and *FAT1* mutations during progression from clonal histologically normal esophageal tissue to esophageal squamous-cell carcinoma in humans, leading to a conclusion that these alterations promote clonal expansion in normal tissue, but do not drive malignant progression from established normal clones. Moreover, we provide a somatic genetic basis for this step-specific effect: we demonstrate for the first time that mutations in *NOTCH1* exhibit antagonistic epistasis with mutations of *TP53* and *RB1*, reducing selection for these key tumor suppressor alterations during tumor development. Consistent with this model, copy-number alterations associated with later ESCC progression were more strongly selected in *TP53*-mutant samples, supporting the idea that *TP53* disruption promotes a genomic context more permissive for malignant evolution.

**Conclusions:** Early somatic mutations can promote clonal expansion in normal tissue without promoting cancer, and in some cases may limit progression by reducing selection for later driver events. *NOTCH1* and other genes can shape evolutionary trajectories in ways that ultimately constrain malignant progression. By separating mutation rate from selection, quantifying step-specific genetic interactions, and considering broader changes in genomic and cellular context, our study shows that the effects of recurrent mutations depend strongly on disease stage and mutational context—what promotes clonal expansion in normal tissue may later impede growth or survival in tumors. These insights underscore the need for precision strategies that account for the shifting fitness landscape across premalignant and malignant stages, informing early detection, prevention, and therapeutic prioritization.
