## Supplementary Table 2 for "Early *NOTCH1* mutation is positively selected but epistatically suppresses evolution of later esophageal squamous-cell carcinoma drivers"

### Sheet: Sheet1
Study	Publication year	PMID	Samples	Sequencing target	Average sequencing depth	Reference mapping	Reference genome	Post-alignment Processing	SNV Calling	Variant annotation	Additional comments on methodology
Yokoyama et al.	2019	PMID30602793	142 normal, 66 tumor	xGen Predesigned Gene Capture Pools (captured 24 driver genes)	1,077x (median)	Burrows-Wheeler Aligner (v. 0.7.10), with default parameters	hg19	Picard-tools version 1.39 to mark duplicates	EBCall algorithm	GenomonMutationAnnotator	Genomon2 discards any low-quality, unreliable reads and variants, which are defined by the following criteria: (i) mapping quality < 30; (ii) base call quality < 15; and (iii) reads with >5 SNVs or indels. After variants that are not supported by a sufficient number of reads (total reads > 10 and variant reads > 3), variant allele frequencies (VAFs) > 0.05 (for tissue sample) and < 0.02 (for norm…
Yuan et al.	2019	PMID31570939	42 normal, 10 tumor	Agilent SureSelect Human All Exon V5	284x	Burrows-Wheeler Aligner	hg19	Picard-tools-1.105 to mark duplicates, local realignment was performed based on the ‘Mills_and_1000G_gold_standard. indels.b37.sites.vcf’	MuTect 1.1.4	ANNOVAR	Variants with more than two alternative allele reads in control samples were removed
Martincorena et al.	2018	PMID30337457	832 normal	Agilent SureSelect custom bait capture design covering 74 cancer genes (see Martincoren et al. (2018) for gene panel)	870.7x	Burrows-Wheeler Aligner	hg19	Picard-tools to mark duplicates, IndelRealigner (GATK)	ShearwaterML (deepSNV)	VariantAnnotation	Mutations within 10bp of an indel were filtered out, pairs or groups of mutations closer than 10bp were flagged for visual inspection. Mutations were collapsed by distance (see Martincorena et al. for details)
Liu et al.	2017	PMID28365443	25 tumor	Agilent SureSelect Human All ExonV5 (18 samples) and WGS (7 samples)	250x (3 WES samples), 100x (15 WES samples) and 30x (7 WGS samples)	Burrows–Wheeler Aligner, with default parameters	hg19	Picard-tools to mark duplicates, Indelrealigner and RealignerTargetCreator in Genome Analysis Toolkit (GATK) for realignment	MuTect (min. 10 reads both in the matched samples required to be adequately covered for mutation calling)	ANNOVAR	Removed reads containing adapter and reads containing ploy-N and low quality reads from raw data
Lin et al.	2018	PMID28860350	137 tumor	Agilent SureSelect cRNA baits targeted capture (see https://static-content.springer.com/esm/art%3A10.1038%2Fng.2935/MediaObjects/41588_2014_BFng2935_MOESM32_ESM.xlsx for regions)	111x	Burrows–Wheeler Aligner	hg19	Picard-tools	not specified	Variant Effect Predictor (VEP) version 85	Variants with allele frequencies >1% in dbSNP database were removed, variants with minor allele frequency >0.04% in any of the ExAC subpopulation were removed while retaining those classified as “pathogenic” or “risk factor” in ClinVar
Guo et al.	2018	PMID30012096	9 tumor	Agilent SureSelect Human All Exon V5	≥ 10	Burrows-Wheeler Aligner (v. 0.7.12)	hg19	Picard-tools (v1.119) to mark duplicates	VarScan2 (v2.3.9), controlling for mapping quality (≥ 30) and coverage (≥ 10)	Oncotator (v1.5.1.0)	The resulting SNVs and InDels were further filtered for alternate allele depth ≥ 10
Agrawal et al.	2012	PMID22877736	12 tumor	Agilent SureSelect Paired-End Version 2.0 Human Exome Kit	304x	Eland algorithm in CASAVA 1.6 software (Illumina)	hg18	not specified	not specified	not specified	A mismatched base was identified as a mutation only when (i) it was identified by more than three distinct tags; (ii) the number of distinct tags containing a particular mismatched base was at least 15% of the total distinct tags; and (iii) it was not present in >0.5% of the tags in the matched normal sample.
Hirata et al.	2021	PMID34413060	5 tumor	Agilent SureSelect XT Human All Exon V5 Plus Regulatory	83.9x (median)	Burrows-Wheeler Aligner (v. 0.7.8), with default parameters	hg19	Picard-tools to mark duplicates	EBcall algorithm	ANNOVAR	EBcall algorithm parameters: (i) mapping quality score ≥ 20, (ii) base quality score ≥ 15, (iii) read depth in tumor samples ≥ 10 and normal samples ≥ 8, (iv) number of variant reads in tumor samples ≥ 4, (v) variant allele frequency (VAF) in tumor samples ≥ 0.05, (vi) VAF in normal samples ≤ 0.01, (vii) a strand ratio not equal to 0 or 1, (viii) EBcall P < 10−5, and (ix) P (Fisher exact test) < …
Dai et al.	2017	PMID28608921	41 tumor	Illumina TruSeq capture kit	125x	Burrows-Wheeler Aligner	hg19	Picard-tools to mark duplicates, GATK for realignment	Mutect and Varscan2	not specified	In Mutect, SNVs with fewer than five reads supporting a mutant allele in tumour samples were removed. In Varscan2, only the high-confidence SNVs and indels with tumour VAF of >10% were considered. SNVs with a minor allele frequency of >1% in 1000 genomes and ESP6500 databases were removed. Recurrent somatic mutations and low-quality mutations (mutant allele frequency of <10%) were manually checke…
Urabe et al.	2019	PMID31289612	16 tumor	Agilent SureSelect Human All ExonV5	143.4x	not specified	hg19	SureCall System 4.0.1.46 Haloplex Default Analysis Method (Agilent Technologies)	SNPPET in the SureCall System 4.0.1.46	not specified	Reliable somatic SNVs: 1) variant score threshold of 0.3, minimum quality for base 30; 2) variant call quality threshold of 100; 3) minimum allele frequency of 0.1; 4) minimum number of reads supporting variant allele of 10; 5) minimum number of read pairs per barcode of 2; and 6) removal of mutations listed in dbSNP 137, the HapMap database, or the 1000 Genomes Project.
Chang et al.	2017	PMID28548104	92 tumor	WGS	46x	Burrows-Wheeler Aligner-MEM (v. 0.7.4), with default parameters	hg19	Picard-tools	Strelka	snpEff and snpSift59	Final somatic calls were filtered to require a quality score of >30
Mangalaparthi et al.	2020	PMID32974170	21 tumor	Agilent SureSelectXT Human All Exon V5	100.4x	Burrows-Wheeler Aligner-MEM, with default parameters	hg19	MarkDuplicates of Picard tools, IndelRealigner, BaseRecalibrator	Strelka	VariMAT
Yan et al.	2019	PMID30975989	39 tumor	Agilent SureSelect Human All Exon V6	290x	not specified	hg19	Picard-tools	MutTect with default parameters	Oncotator	Filtered SNVs with supported reads ≥4 (≤2) and coverage ≥14 (≥10) in tumors (normal). The resulting SNVs were filtered for false positives using fpFilter Perl script (https://github.com/ckandoth/variant-filter).
Qin et al.	2016	PMID27058444	67 tumor	Agilent Sure-Select Human All Exon V4 plus UTRs (57 samples) and WGS (10 samples)	50x (WGS) and 72x (WES)	Burrows-Wheeler aligner (v. 0.6.2), multi-threading mode with options “-q 20”, option “-k 1 -n 5 -l 25” as the alignment mapping parameters	hg19	MarkDuplicates (identical 5′ coordinates and orientations and marks as duplicates), IndelRealigner, BaseRecalibrator	VarScan2 (default options of the software, setting the minimum depth at 8 reads for the normal and 6 reads for the tumors and the variant frequency to call a heterozygote at >0.1)	ANNOVAR	Somatic mutations were further filtered to determine high-confidence calls via empirically derived parameters, including a variant allele frequency > 10% in the tumor and < 5% in the normal, and the one-tailed Fisher’s exact test p value < 0.07.Only high-confidence somatic variants reported in this study.
Zhang et al.	2015	PMID25839328	104 tumor	NimbleGen SeqCap EZ Exome (44M)	64.8x (WGS) and 130.4x (WES)	Burrows-Wheeler Aligner	hg19	SAMtools	SAMtools (v.0.1.18) and VarScan (v.2.2.5), minimum depth of 10× and variant frequency of 10% for both normal and tumor samples in order to call a specific variant at that locus	ANNOVAR	A single-nucleotide variant (SNV) was labeled highly confident if it met the following requirements: (1) the locus was not enriched with reads of low mapping quality, (2) reads that supported the SNV were not significantly overrepresented with bases of low quality, (3) reads that supported the SNV showed no bias toward the read end, (4) no gaps were found near the SNV locus, and (5) the SNV was n…
Gao et al.	2014	PMID25151357	113 tumor	Agilent SureSelect Human All Exon V4	192x	Eland algorithm of CASAVA 1.7 software (Illumina)	hg18	Chastity filter from Illumina BaseCall software	ELAND algorithm from CASAVA 1.7	not specified	Known polymorphisms recorded in dbSNP135 were removed from the analysis.
Takemoto et al.	2021	PMID34263978	88 tumor	Agilent SureSelect XT Human All Exon	142.4x	Burrows-Wheeler Aligner	hg19	Picard-tools	VarScan and MuTect (report SNVs significantly detected by both software programs (VarScan p-value < 0.05))	ANNOVAR
TCGA	2017	PMID28052061	94 tumor	Nimblegen SeqCap EZ Human Exome Library v3.0	minimum 20x	Burrows-Wheeler Aligner (v. 0.5.9)	hg19	not specified	Samtools1 v0.1.16 (samtools pileup –cv -A -B), SomaticSniper2 v1.0.4 (bam-somaticsniper -F vcf -G -L -q 1 -Q 15), Strelka3 v0.4.6.2 (with default parameters except for setting isSkipDepthFilters = 1), and VarScan4 v2.2.6 (--min-coverage 3 --min-var-freq 0.08 --p-value 0.10 --somatic-p-value 0.05 --strand-filter 1)	Oncotator using Gencode V18
Erkizan et al,	2021	PMID34285259	10 tumor	Agilent SureSelect XT Human All Exon V6 + UTR kit	100x	Burrow-Wheelers Aligner-MEM	hg38	Picard-tools v2.18, MarkDuplicates, GATK-v3.8’s Base Quality Score Recalibration tool	Mutect2 (GATK-v3.8)	snpEFF-v4.3t	The resulting somatic variant call files (VCFs) were hard filtered with read-depth greater than or equal to 50X and variant allele frequency (VAF) greater than or equal to 5% to account for tumor heterogeneity. The read depth threshold of 50X was chosen as that was the minimum average read depth across target bed regions for each tumor sample. Somatic variants called by at least two methods were …
Sawada et al.	2016	PMID26873401	144 tumor	SureSelect Human All Exon 50Mb Kit	120.3x	Genomon pipeline	hg19	Genomon pipeline	EBcall algorithm	Genomon Pipeline	For Genomon Pipeline Information see https://genomon-project.github.io/GenomonPagesR/
ICGC	2019	-	140 tumor	unknown	unknown	unknown	hg19	unknown	unknown	unknown	"ESCA-CN" project
Cui et al.	2020	PMID32398863	508 tumor	WGS	98x	Burrows−Wheeler Aligner (v. 0.7.12), with default parameters	hg19	Sentieon TNseq	Sentieon TNseq	ANNOVAR (v. 2016-02-01)	Mutations in low complexity regions such as tandem repeat regions and highly homologous regions in the genome were filtered out. Low confidence variants were removed if any one of the following criteria is not satisfied: total depth > 10, alternative allele depth > 3 and mutation frequency > 0.01
